# Plasmid manipulation of bacterial behaviour through translational regulatory crosstalk

**DOI:** 10.1101/2022.06.27.497698

**Authors:** Catriona M A Thompson, James P. J. Hall, Govind Chandra, Carlo Martins, Gerhard Saalbach, Susannah Bird, Samuel Ford, Richard H. Little, Ainelen Piazza, Ellie Harrison, Robert W. Jackson, Michael A. Brockhurst, Jacob G. Malone

**Affiliations:** Department of Molecular Microbiology, John Innes Centre, Colney Lane, Norwich, NR4 7UH, UK; School of Biological Sciences, University of East Anglia, Norwich Research Park, Norwich, Norfolk, NR4 7TJ, UK; Department of Evolution, Ecology and Behaviour Institute of Infection, Veterinary and Ecological Sciences University of Liverpool, Crown Street, Liverpool, L69 7ZB, UK; Department of Animal and Plant Sciences, University of Sheffield, Sheffield S10 2TN, UK; School of Biosciences, University of Birmingham, Edgbaston, Birmingham, B15 2TT, UK; Division of Evolution and Genomic Sciences, School of Biological Sciences, University of Manchester, Manchester M13 9PT, UK

**Author notes:** **Author Contributions**: MAB, JGM, RWJ, EH, JPJH obtained funding for the research. CMAT, JPJH, EH, RWJ, MAB and JGM designed the research. CMAT, JPJH, CM, GS, SB, SF, AP and RHL performed the research. JPJH and GC performed bioinformatic analyses. CMAT, MAB and SB analysed data. CMAT, JPJH, MAB and JGM wrote the paper.

**Keywords:** Translational regulation, *Pseudomonas*, Mobile Genetic Elements, Plasmid biology

## Abstract

Beyond their role in horizontal gene transfer, conjugative plasmids commonly encode homologues of bacterial regulators. Known plasmid regulator homologues have highly targeted effects upon the transcription of specific bacterial traits. Here, we characterise a plasmid translational regulator, RsmQ, capable of taking global regulatory control in *Pseudomonas fluorescens* and causing a behavioural switch from motile to sessile lifestyle. RsmQ acts as a global regulator controlling the host proteome through direct interaction with host mRNAs and interference with the host’s translational regulatory network. This mRNA interference leads to largescale proteomic changes in metabolic genes, key regulators and genes involved in chemotaxis, thus controlling bacterial metabolism and motility. Moreover, comparative analyses found RsmQ on a large number of divergent plasmids isolated from multiple bacterial host taxa, suggesting the widespread importance of RsmQ for manipulating bacterial behaviour across clinical, environmental, and agricultural niches. RsmQ is a widespread plasmid global translational regulator primarily evolved for host chromosomal control to manipulate bacterial behaviour and lifestyle.

**Significance Statement:** Plasmids are recognised for their important role in bacterial evolution as drivers of horizontal gene transfer. Less well understood are the effects of plasmids upon bacterial behaviours by manipulating the expression of key bacterial phenotypes. Until now, examples of plasmid manipulation of their bacterial hosts were limited to highly targeted transcriptional control of a few related traits. In contrast, here we describe the first plasmid global translational regulator evolved to control the bacterial behavioural switch from a motile to a sessile lifestyle and bacterial metabolism, mediated through manipulation of the bacterial proteome. Moreover, this global translational regulator is common across divergent plasmids in a wide range of bacterial host taxa, suggesting that plasmids may commonly control bacterial lifestyle in the clinic, agricultural fields, and beyond.
