## Supplementary material for "Plasmid manipulation of bacterial behaviour through translational regulatory crosstalk": Table S2

### Sheet: Sheet1
	Biolog plate PM1								Biolog plate PM2A
		WT	WT+pK103	WT+ΔrsmQ						WT	WT+pK103	WT+ΔrsmQ
	Negative control	0.228	0.239	0.261					ß-Hydroxy Butyric Acid	2.978	2.799	1.016
	L-arabinose	3.43	3.011	3.223					L-Arginine	1.329	2.371	1.523
	N-Acetyl-D-Glucosamine	0.554	0.593	0.581					D,L-Carnitine	0.817	1.465	0.664
	D-Saccharic acid	2.542	1.428	2.516					Succinamic Acid	0.757	1.741	1.141
	Succinic acid	1.081	0.879	1.025					4-Hydroxy Benzoic Acid	1.35	1.247	0.871
	D-galactose	1.535	2.017	1.997					D-Arabitol	2.746	2.62	2.355
	L-aspartic acid	3.181	3.218	2.034					Malonic Acid	1.862	1.298	1.047
	L-proline	2.131	1.704	2.203					L-Pyroglutamic Acid	3.242	2.674	2.548
	D-alanine	2.898	2.953	2.854					L-Arabitol	1.684	0.945	0.842
	D-Trehalose	2.503	1.328	2.087					Melibionic Acid	0.244	0.247	0.243
	D-Mannose	0.95	0.73	0.723					L-Histidine	1.479	1.636	1.641
	Dulcitol	0.176	0.224	0.265					3-Hydroxy-2-Butanone	0.176	0.222	0.239
	D-serine	0.212	0.217	0.283					N-Acetyl-D-Galactosamine	0.224	0.28	0.299
	D-Sorbitol	3.179	3.075	3.454					L-Ornithine	0.671	0.568	0.608
	Glycerol	1.754	1.227	2.156					Negative control	0.197	0.174	0.226
	L-Fucose	0.271	0.345	0.42					Quinic Acid	3.458	3.649	3.702
	D-Glucuronic acid	3.393	3.631	3.411					L-Phenylalanine	0.407	0.396	0.457
	D-Gluconic acid	3.653	3.655	3.695					2-Deoxy-D-Ribose	0.225	0.243	0.308
	D,L-α-Glycerol-Phosphate	0.508	0.549	0.636					L-Valine	0.62	0.562	0.628
	D-Xylose	0.469	0.515	0.554					D-Glucosamine	0.483	0.458	0.524
	L-Lactic acid	1.779	2.62	1.228					Arbutin	0.266	0.286	0.354
	Formic acid	0.389	0.428	0.52					Chondroitin Sulfate C	0.192	0.191	0.26
	D-Mannitol	3.518	2.908	3.474					2-Hydroxy Benzoic Acid	0.204	0.177	0.249
	L-Glutamic acid	1.663	3.624	3.659					Pectin	0.251	0.251	0.324
	D-Glucose-6-Phosphate	0.255	0.291	0.352					Dihydroxy Acetone	0.282	0.283	0.361
	D-Galactonic Acid-γ- Lactone	3.291	3.18	3.265					Citraconic Acid	0.313	0.261	0.34
	D,L-Malic Acid	3.581	3.598	2.261					Mannan	0.247	0.19	0.272
	D-Ribose	1.927	1.881	1.9					Glycolic Acid	0.266	0.247	0.329
	Tween 20	0.443	0.455	0.505					3-0 -ß-D -Galactopyranosyl-D-Arabinose	0.273	0.271	0.354
	L-Rhamnose	0.316	0.343	0.426					δ-Amino Valeric Acid	0.333	0.27	0.354
	D-Fructose	1.382	1.498	1.279					3-Methyl Glucose	0.291	0.295	0.381
	Acetic Acid	0.811	0.673	0.859					Sebacic Acid	0.336	0.276	0.365
	α-D -Glucose	2.889	2.454	3.21					D-Ribono-1,4-Lactone	0.28	0.245	0.338
	Maltose	0.272	0.347	0.406					α-Cyclodextrin	0.245	0.22	0.314
	D-Melibiose	0.263	0.311	0.377					ß-Methyl-D -Glucuronic Acid	0.279	0.258	0.354
	Thymidine	0.221	0.267	0.271					Gentiobiose	0.234	0.22	0.316
	L-Asparagine	3.001	2.834	2.52					Dextrin	0.262	0.24	0.336
	D-Aspartic Acid	0.259	0.351	0.414					Sorbic Acid	0.25	0.219	0.316
	D-Glucosaminic Acid	2.672	3.029	2.901					5-Keto-D -Gluconic Acid	0.201	0.178	0.275
	1,2-Propanediol	0.4	0.364	0.421					α-Keto-Valeric Acid	0.306	0.198	0.297
	Tween 40	0.433	0.389	0.45					2,3-Butanediol	0.257	0.251	0.35
	α-Keto-Glutaric Acid	2.561	3.124	1.5					D-Raffinose	0.249	0.236	0.335
	α-Keto-Butyric Acid	0.361	0.345	0.418					β-Cyclodextrin	0.226	0.215	0.316
	Methyl-D -Galactoside	0.341	0.383	0.403					Stachyose	0.307	0.242	0.343
	α-D -Lactose	0.304	0.351	0.419					Oxalic Acid	0.305	0.245	0.347
	Lactulose	0.278	0.328	0.398					γ-Cyclodextrin	0.238	0.22	0.324
	Sucrose	0.466	0.686	0.63					2,3-Butanedione	0.232	0.216	0.32
	Uridine	0.726	0.643	0.729					N-Acetyl-Neuraminic Acid	0.276	0.223	0.329
	L-Glutamine	1.834	2.96	2.932					D-Melezitose	0.329	0.264	0.372
	m-Tartaric Acid	2.121	2.874	1.735					Laminarin	0.328	0.294	0.402
	D-Glucose-1 -Phosphate	0.393	0.35	0.432					α-Methyl-D -Mannosid	0.287	0.249	0.361
	D-Fructose-6-Phosphate	0.4	0.364	0.431					L-Leucine	0.431	0.364	0.476
	Tween 80	0.45	0.439	0.468					L-Methionine	0.201	0.188	0.3
	α-Hydroxy Glutaric Acid-γ-Lactone	0.384	0.361	0.436					D-Tartaric Acid	0.29	0.243	0.356
	α-Hydroxy Butyric Acid	0.37	0.355	0.414					Acetamide	0.274	0.226	0.339
	ß-Methyl-D -Glucoside	0.303	0.352	0.412					Palatinose	0.197	0.187	0.303
	Adonitol	1.618	1.735	1.783					D-Tagatose	0.291	0.271	0.387
	Maltotriose	0.368	0.424	0.533					L-Alaninamide	0.333	0.284	0.4
	2-Deoxy Adenosine	0.259	0.301	0.365					β-D -Allose	0.288	0.236	0.353
	Adenosine	0.696	0.793	1.029					Oxalomalic Acid	0.365	0.33	0.447
	Glycyl-L-Aspartic Acid	0.294	0.313	0.401					Amygdalin	0.274	0.237	0.355
	Citric Acid	1.305	1.662	1.653					N-Acetyl-D -Glucosaminitol	0.28	0.255	0.374
	myo-Inositol	2.912	2.672	2.864					L-Sorbose	0.32	0.27	0.39
	D-Threonine	0.41	0.361	0.423					Maltitol	0.309	0.252	0.373
	Fumaric Acid	2.161	2.704	2.534					L-Tartaric Acid	0.264	0.189	0.311
	Bromo Succinic Acid	1.072	0.912	0.852					Sec-Butylamine	0.242	0.231	0.356
	Propionic Acid	1.106	1.116	1.295					Lactitol	0.269	0.237	0.362
	Mucic Acid	1.965	2.932	2.499					Capric Acid	0.331	0.318	0.444
	Glycolic Acid	0.256	0.326	0.39					Gelatin	0.235	0.211	0.338
	Glyoxylic Acid	0.239	0.315	0.373					Sedoheptulosan	0.29	0.261	0.389
	D-Cellobiose	0.333	0.373	0.477					ß-Methyl-D -Xyloside	0.273	0.224	0.353
	Inosine	1.356	1.119	2.417					Turanose	0.356	0.261	0.392
	Glycyl-L-Glutamic Acid	0.663	0.653	0.671					L-Glucose	0.324	0.257	0.389
	Tricarballylic Acid	0.278	0.384	0.424					D-Arabinose	0.264	0.228	0.361
	L-Serine	1.554	2.644	3.138					Salicin	0.281	0.233	0.366
	L-Threonine	0.338	0.441	0.472					Inulin	0.271	0.228	0.362
	L-Alanine	1.29	3.269	2.015					i-Erythritol	0.253	0.235	0.37
	L-Alanyl-Glycine	1.118	1.094	0.968					Glycine	0.279	0.249	0.384
	Acetoacetic Acid	0.281	0.379	0.437					Caproic Acid	0.597	0.449	0.597
	N-Acetyl-ß-D -Mannosamine	0.273	0.36	0.407					Glycogen	0.308	0.222	0.371
	Mono Methyl Succinate	0.409	0.494	0.504					D-Fucose	0.285	0.221	0.37
	Methyl Pyruvate	0.885	1.488	1.384					α-Metyl-D-Glucoside	0.298	0.243	0.404
	D-Malic Acid	0.325	0.438	0.456					ß-Methyl-D -Galactoside	0.289	0.262	0.424
	L-Malic Acid	1.233	1.848	3.039					L-Lysine	0.315	0.255	0.424
	Glycyl-L-Proline	0.346	0.385	0.399					Xylitol	0.34	0.293	0.481
	p-Hydroxy Phenyl Acetic Acid	3.14	1.949	3.662					Butyric Acid	0.202	0.165	0.36
	m-Hydroxy Phenyl Acetic Acid	0.239	0.324	0.349					Putrescine	0.436	0.391	0.592
	Tyramine	1.478	3.104	2.781					D-Lactic Acid Methyl Ester	1.462	0.677	0.99
	D-Psicose	0.349	0.45	0.417					L-Isoleucine	2.941	2.053	2.378
	L-Lyxose	0.231	0.281	0.294					Itaconic Acid	0.212	0.156	0.519
	Glucuronamide	0.259	0.284	0.35					γ-Amino Butyric Acid	2.841	2.562	3.105
	Pyruvic Acid	1.593	1.345	2.3					D,L-Octopamine	3.11	2.124	2.798
	L-Galactonic Acid-γ-Lacton	1.106	3.193	3.697					L-Homoserine	2.365	2.871	3.6
	D-Galacturonic Acid	3.587	1.045	1.938					N-Acetyl-L-Glutamic Acid	2.532	2.269	3.103
	Phenylethyl- amine	0.266	0.314	0.353					Citramalic Acid	1.796	1.846	2.932
	2-Aminoethanol	0.411	0.47	0.522					Hydroxy-LProline	1.833	1.958	3.39
