## Supplementary material for "Plasmid manipulation of bacterial behaviour through translational regulatory crosstalk": Table S4

### Sheet: Sheet1
Primer name	Primer sequence	Use	Plasmid cloned into
REDCAT
PFLU0923_RC	AACAATAATGCACATGGAGTAGCGTCGATGcctaccctacgtcctcctgc	SPR
PFLU3378_RC	TTATTATTCGCCAGGGACGGCATTCGGGGcctaccctacgtcctcctgc	SPR
PFLU5652_RC	AAGACCAGATCCAGGGATATGACGACGCAcctaccctacgtcctcctgc	SPR
PFLU5860_RC	TCATTACCCTGCAGGGACCAAATCAACTGcctaccctacgtcctcctgc	SPR
PFLU3467_RC	CGCATCATTTACATGGAAGCGAGTAATCAcctaccctacgtcctcctgc	SPR
PFLU4891_RC	TCTGTAATGACCACGGAAAAAGTGAAGTAcctaccctacgtcctcctgc	SPR
PFLU5529_RC	AGTCCTTTAGGCAAGGAGTTAATTGTCGTcctaccctacgtcctcctgc	SPR
PFLU5986_RC	TGCCCCCTTCAGATGGAGTTTCCCCCCGCcctaccctacgtcctcctgc	SPR
PFLU0296_RC	ACTCAACCAGGAATAAGGAATACAAGAAAcctaccctacgtcctcctgc	SPR
PFLU4968_RC	TATAAGACTCGTACCCCGGAGCGCTCTCGcctaccctacgtcctcctgc	SPR
PFLU6118_RC	AACGGTTCAAATATTCAGAGGATCCAGCTcctaccctacgtcctcctgc	SPR
PFLU5567_RC	CACCAACCCTGCACGTGGAGAGAACAACAcctaccctacgtcctcctgc	SPR
PFLU1516_RC	CGCCATTCTTCAAGGGAGAGCCGTGTGGCcctaccctacgtcctcctgc	SPR
PFLU4443_RC	GGAAGTTTTACTAGGGAAGTTGCTATTGCcctaccctacgtcctcctgc	SPR
PFLU4688_RC	GACATTAATCATATGGAGACACCCTCATGcctaccctacgtcctcctgc	SPR
PFLU0998_RC	CGCCCGTGATCCCATGGAAACTCGAAGACTcctaccctacgtcctcctgc	SPR
PFLU4548_RC	TTCTAATCGCCTAAGGAGCATTGAGATGTcctaccctacgtcctcctgc	SPR
PFLU2486_RC	GAAACATTCCGAACGGAGAAAAAACTGGCcctaccctacgtcctcctgc	SPR
PFLU1189_RC	GTGAGGACTTTAATGGACGACAACAAGAAcctaccctacgtcctcctgc	SPR
PFLU4726_RC	GAAGACTTCGGCATGGAAGCGGCGCGAACcctaccctacgtcctcctgc	SPR
PFLU2358_RC	CAAAAATATAAATACCCGCGGGTGAAGTCcctaccctacgtcctcctgc	SPR
PFLU3427_RC	GGCCGCCCTCTCCGCTGATGGTCGTCTCGcctaccctacgtcctcctgc	SPR
PFLU5864_RC	CTGCGCTCCCGATCCTGGATTTTCCGGCCcctaccctacgtcctcctgc	SPR
PFLU4414_RC	TCCAGTTTAGGCTTCTAAGGAGCACACCCcctaccctacgtcctcctgc	SPR
Full_Bind_HP_RC	ccgcgcacggaagcgcaaacCctaccctacgtcctcctgc	SPR
Bind_HP_RC	ccgcgcaggaagcgcaaacCctaccctacgtcctcctgc	SPR
Full_2Bind_HP_RC	ccgcgcacggaagcgcaacggaacCctaccctacgtcctcctgc	SPR
2Bind_HP_RC	ccgcgccggaagcgcaggaacCctaccctacgtcctcctgc	SPR
NoBind_HP_RC	ccgcgcaccaagcgcaaacCctaccctacgtcctcctgc	SPR
Bind_NoHP_RC	CAGGACAGGACAGAGCCctaccctacgtcctcctgc	SPR
Full_Bind_NoHP_RC	CAGGAACGGACAGAGCCctaccctacgtcctcctgc	SPR
2bind_NoHP_RC	CAAGGAGACAGAGCAACAGGACctaccctacgtcctcctgc	SPR
2Full_bind_NoHP_RC	CAGGAAAGGACAGAGCACGGACctaccctacgtcctcctgc	SPR
NoBind_NoHP_RC	CAAGACACCACAGAGCAGCACctaccctacgtcctcctgc	SPR
NoBind_NoHP_RC_2	CAAGACACCCCAGAGCAGCACctaccctacgtcctcctgc	SPR
NoBind_HP_RC_2	ccgcgcacccagcgcaaacCctaccctacgtcctcctgc	SPR
RsmY_1to25	ATGGACGTCGCGCAGGAAGCGCAAACctaccctacgtcctcctgc	SPR
RsmY_26to50	GCAACAACACGGACACGTAGGATTCctaccctacgtcctcctgc	SPR
RsmY_51to74	CTGCCAGGATGGCGGAGTGAAATGGCctaccctacgtcctcctgc	SPR
RsmY_75to99	ATGTCAGGGAAACAGTCTGCAAAGCCctaccctacgtcctcctgc	SPR
RsmY_95toend	AAAGCCCCGCTTCGGCGGGGTTTTCctaccctacgtcctcctgc	SPR
RsmZ_1to25	CTTACTTTGGAACTCTCTAAGATCACctaccctacgtcctcctgc	SPR
RsmZ_26to50	GCCCTGTGTCCACGGATTGGCACAACctaccctacgtcctcctgc	SPR
RsmZ_51to75	CCATCAAGGAACGATGGTTCGAAGGCctaccctacgtcctcctgc	SPR
RsmZ_76to100	AATGTCGCAGGATGCGATTCATCAGCctaccctacgtcctcctgc	SPR
RsmZ_93-118	TTCATCAGGATGATGAAAAGGAATACCctaccctacgtcctcctgc	SPR
RsmZ_111to136	GGAATACAGGGACTAGGGAAAAAATCctaccctacgtcctcctgc	SPR
RsmZ_127toEnd	GGGAAAAAATGTGGGCGGGTCATACCGCCCCTTTTTTTCctaccctacgtcctcctgc	SPR
Bind_CGA_HP	ccgcgcaCgaagcgcaaacCctaccctacgtcctcctgc	SPR
Bind_TGA_HP	ccgcgcaTgaagcgcaaacCctaccctacgtcctcctgc	SPR
Bind_GCA_HP	ccgcgcagCaagcgcaaacCctaccctacgtcctcctgc	SPR
Bind_GTA_HP	ccgcgcagTaagcgcaaacCctaccctacgtcctcctgc	SPR
Bind_GGT_HP	ccgcgcaggTagcgcaaacCctaccctacgtcctcctgc	SPR
Bind_GGC_HP	ccgcgcaggCagcgcaaacCctaccctacgtcctcctgc	SPR
FullBind_CCGGA_HP	ccgcgcCCGGAagcgcaaacCctaccctacgtcctcctgc	SPR
FullBind_TCGGA_HP	ccgcgcTCGGAagcgcaaacCctaccctacgtcctcctgc	SPR
FullBind_ATGGA_HP	ccgcgcATGGAagcgcaaacCctaccctacgtcctcctgc	SPR
FullBind_AGGGA_HP	ccgcgcAGGGAagcgcaaacCctaccctacgtcctcctgc	SPR
FullBind_ACCGA_HP	ccgcgcACCGAagcgcaaacCctaccctacgtcctcctgc	SPR
FullBind_ACTGA_HP	ccgcgcACTGAagcgcaaacCctaccctacgtcctcctgc	SPR
FullBind_ACGCA_HP	ccgcgcACGCAagcgcaaacCctaccctacgtcctcctgc	SPR
FullBind_ACGTA_HP	ccgcgcACGTAagcgcaaacCctaccctacgtcctcctgc	SPR
FullBind_ACGGT_HP	ccgcgcACGGTagcgcaaacCctaccctacgtcctcctgc	SPR
FullBind_ACGGC_HP	ccgcgcACGGCagcgcaaacCctaccctacgtcctcctgc	SPR
CLONING
RsmQ_EcorI_F	GACTTGAATTCATGCTCGTACTTACTCGAAAC	Restriction Digest (EcoRI)
RsmQ_XhoI_R	GCATCTCGAGCTAGGCACTGCCCTTCTCCAGCTG	Restriction Digest (XhoI)
SITE-DIRECTED MUTAGENESIS
RsmQ_H43A_F	CTC CGA AAG ATG TTG ATG TTG CTC GAG ATG AGA TCT ATC A	Site directed mutagenesis
RsmQ_H43A_R	TGA TAG ATC TCA TCT CGA GCA ACA TCA ACA TCT TTC GGA G	Site directed mutagenesis
RsmQ_R44A_F	CCG AAA GAT GTT GAT GTT CAT GCA GAT GAG ATC TAT CAA C	Site directed mutagenesis
RsmQ_R44A_R	GTT GAT AGA TCT CAT CTG CAT GAA CAT CAA CAT CTT TCG G	Site directed mutagenesis
BACTH
RsmB_B2H_F	caagcttgcatgcctgcaggtcgactATGCTGGTCTTAAGCCGCG	Gibson	pKNT25 and pUT18C
RsmB_B2H_R	gagctcggtacccggggatcctctagGAGATTGGGCACCGGCAC	Gibson	pKNT25
RsmE_B2H_F	caagcttgcatgcctgcaggtcgactATGTCCTTAAAAGTAATCAAGG	Gibson	pKNT25 and pUT18C
RsmE_B2H_R	gagctcggtacccggggatcctctagAGGCGTCTGGTTTTTGTCCG	Gibson	pKNT25
RsmB_B2H18C_F	cagtggaacgccactgcaggtcgactATGCTGGTCTTAAGCCGCG	Gibson	pUT18C
RsmE_B2H18C_F	cagtggaacgccactgcaggtcgactATGTCCTTAAAAGTAATCAAGG	Gibson	pUT18C
RsmQ_F_BTH	Gcatggatcccatgctcgtacttactcgaaacagc	Restriction Digest	pKNT25 and pUT18C
RsmQ_R_BTH	GCATgaattcgaGGCACTGCCCTTCTCCAGCTGGC	Restriction Digest	pKNT25
RsmA_F_BTH	GcatggatcccATGCTGATTCTGACTCGTCG	Restriction Digest	pKNT25 and pUT18C
RsmA_R_BTH	GCATgaattcgaAAGGCTTGGTTCTTCGTCCT	Restriction Digest	pKNT25
RsmQ_R_Stop_BTH	GCATgaattcgactaGGCACTGCCCTTCTCCAGCTGGC	Restriction Digest	pUT18C
RsmA_R_stop_BTH	GCATgaattcgaTTAAAGGCTTGGTTCTTCGTCCT	Restriction Digest	pUT18C
